# Chemical inhibition of ENL/AF9 YEATS domains in acute leukemia

**DOI:** 10.1101/2020.12.01.406694

**Authors:** Leopold Garnar-Wortzel, Timothy R. Bishop, Seiya Kitamura, Natalia Milosevich, Joshua N. Asiaban, Xiaoyu Zhang, Qinheng Zheng, Emily Chen, Anissa R. Ramos, Christopher J. Ackerman, Eric N. Hampton, Arnab K. Chatterjee, Travis S. Young, Mitchell V. Hull, K. Barry Sharpless, Benjamin F. Cravatt, Dennis W. Wolan, Michael A. Erb

**Affiliations:** Department of Chemistry, Scripps Research, La Jolla, CA, USA; Department of Molecular Medicine, Scripps Research, La Jolla, CA, USA; Department of Integrative Structural and Computational Biology, The Scripps Research Institute, La Jolla, California, USA; California Institute for Biomedical Research, Scripps Research, La Jolla, CA, USA

## Abstract

Transcriptional co-regulators, which mediate chromatin-dependent transcriptional signaling, represent tractable targets to modulate tumorigenic gene expression programs with small molecules. Genetic loss-of-function studies have recently implicated the transcriptional co-activator, ENL, as a selective requirement for the survival of acute leukemia and highlighted an essential role for its chromatin reader YEATS domain. Motivated by these discoveries, we executed a screen of nearly 300,000 small molecules and identified an amido-imidazopyridine inhibitor of the ENL YEATS domain (IC_50_ = 7 µM). Leveraging a SuFEx-based high-throughput approach to medicinal chemistry optimization, we discovered SR-0813 (IC_50_ = 25 nM), a potent and selective ENL/AF9 YEATS domain inhibitor that exclusively inhibits the growth of ENL-dependent leukemia cell lines. Armed with this tool and a first-in-class ENL PROTAC, SR-1114, we detailed the response of AML cells to pharmacological ENL disruption for the first time. Most notably, displacement of ENL from chromatin by SR-0813 elicited a strikingly selective suppression of ENL target genes, including *HOXA9/10, MYB, MYC* and a number of other leukemia proto-oncogenes. Our study reproduces a number of key observations previously made by CRISPR/Cas9 loss of function and dTAG-mediated degradation, and therefore, both reinforces ENL as an emerging leukemia target and validates SR-0813 as a high-quality chemical probe.
