## Supplemental Table 5 for "Chemical inhibition of ENL/AF9 YEATS domains in acute leukemia"

### Sheet: QLS006-01-p-00001_Data Report
Compound Name	DiscoveRx Gene Symbol	Entrez Gene Symbol	Percent Control	Compound Concentration (nM)
SR-0813	ATAD2A	ATAD2	100	10000
SR-0813	ATAD2B	ATAD2B	100	10000
SR-0813	BAZ2A	BAZ2A	95	10000
SR-0813	BAZ2B	BAZ2B	100	10000
SR-0813	BRD1	BRD1	100	10000
SR-0813	BRD2(1)	BRD2	100	10000
SR-0813	BRD2(2)	BRD2	100	10000
SR-0813	BRD3(1)	BRD3	100	10000
SR-0813	BRD3(2)	BRD3	100	10000
SR-0813	BRD4(1)	BRD4	100	10000
SR-0813	BRD4(2)	BRD4	94	10000
SR-0813	BRD7	BRD7	100	10000
SR-0813	BRD9	BRD9	100	10000
SR-0813	BRDT(1)	BRDT	93	10000
SR-0813	BRDT(2)	BRDT	100	10000
SR-0813	BRPF1	BRPF1	94	10000
SR-0813	BRPF3	BRPF3	93	10000
SR-0813	CECR2	CECR2	63	10000
SR-0813	CREBBP	CREBBP	92	10000
SR-0813	EP300	EP300	100	10000
SR-0813	FALZ	BPTF	98	10000
SR-0813	GCN5L2	KAT2A	100	10000
SR-0813	PBRM1(2)	PBRM1	90	10000
SR-0813	PBRM1(5)	PBRM1	99	10000
SR-0813	PCAF	KAT2B	66	10000
SR-0813	SMARCA2	SMARCA2	95	10000
SR-0813	SMARCA4	SMARCA4	97	10000
SR-0813	TAF1(2)	TAF1	92	10000
SR-0813	TAF1L(2)	TAF1L	100	10000
SR-0813	TRIM24(PHD,Bromo.)	TRIM24	100	10000
SR-0813	TRIM33(PHD,Bromo.)	TRIM33	96	10000
SR-0813	WDR9(2)	BRWD1	90	10000
