## Supplemental Table 6 for "Chemical inhibition of ENL/AF9 YEATS domains in acute leukemia"

### Sheet: Supplementary_Table_6
Compound Name	DiscoveRx Gene Symbol	Entrez Gene Symbol	Percent Control	Compound Concentration (nM)
SR-0813	AAK1	AAK1	87	10000
SR-0813	ABL1(E255K)-phosphorylated	ABL1	100	10000
SR-0813	ABL1(F317I)-nonphosphorylated	ABL1	100	10000
SR-0813	ABL1(F317I)-phosphorylated	ABL1	89	10000
SR-0813	ABL1(F317L)-nonphosphorylated	ABL1	97	10000
SR-0813	ABL1(F317L)-phosphorylated	ABL1	85	10000
SR-0813	ABL1(H396P)-nonphosphorylated	ABL1	57	10000
SR-0813	ABL1(H396P)-phosphorylated	ABL1	100	10000
SR-0813	ABL1(M351T)-phosphorylated	ABL1	65	10000
SR-0813	ABL1(Q252H)-nonphosphorylated	ABL1	90	10000
SR-0813	ABL1(Q252H)-phosphorylated	ABL1	100	10000
SR-0813	ABL1(T315I)-nonphosphorylated	ABL1	81	10000
SR-0813	ABL1(T315I)-phosphorylated	ABL1	66	10000
SR-0813	ABL1(Y253F)-phosphorylated	ABL1	86	10000
SR-0813	ABL1-nonphosphorylated	ABL1	92	10000
SR-0813	ABL1-phosphorylated	ABL1	98	10000
SR-0813	ABL2	ABL2	100	10000
SR-0813	ACVR1	ACVR1	100	10000
SR-0813	ACVR1B	ACVR1B	100	10000
SR-0813	ACVR2A	ACVR2A	100	10000
SR-0813	ACVR2B	ACVR2B	100	10000
SR-0813	ACVRL1	ACVRL1	100	10000
SR-0813	ADCK3	CABC1	77	10000
SR-0813	ADCK4	ADCK4	100	10000
SR-0813	AKT1	AKT1	100	10000
SR-0813	AKT2	AKT2	99	10000
SR-0813	AKT3	AKT3	100	10000
SR-0813	ALK	ALK	66	10000
SR-0813	ALK(C1156Y)	ALK	90	10000
SR-0813	ALK(L1196M)	ALK	86	10000
SR-0813	AMPK-alpha1	PRKAA1	100	10000
SR-0813	AMPK-alpha2	PRKAA2	88	10000
SR-0813	ANKK1	ANKK1	91	10000
SR-0813	ARK5	NUAK1	95	10000
SR-0813	ASK1	MAP3K5	100	10000
SR-0813	ASK2	MAP3K6	78	10000
SR-0813	AURKA	AURKA	100	10000
SR-0813	AURKB	AURKB	62	10000
SR-0813	AURKC	AURKC	100	10000
SR-0813	AXL	AXL	100	10000
SR-0813	BIKE	BMP2K	100	10000
SR-0813	BLK	BLK	84	10000
SR-0813	BMPR1A	BMPR1A	100	10000
SR-0813	BMPR1B	BMPR1B	75	10000
SR-0813	BMPR2	BMPR2	100	10000
SR-0813	BMX	BMX	87	10000
SR-0813	BRAF	BRAF	82	10000
SR-0813	BRAF(V600E)	BRAF	87	10000
SR-0813	BRK	PTK6	100	10000
SR-0813	BRSK1	BRSK1	100	10000
SR-0813	BRSK2	BRSK2	93	10000
SR-0813	BTK	BTK	78	10000
SR-0813	BUB1	BUB1	76	10000
SR-0813	CAMK1	CAMK1	100	10000
SR-0813	CAMK1B	PNCK	100	10000
SR-0813	CAMK1D	CAMK1D	100	10000
SR-0813	CAMK1G	CAMK1G	96	10000
SR-0813	CAMK2A	CAMK2A	92	10000
SR-0813	CAMK2B	CAMK2B	100	10000
SR-0813	CAMK2D	CAMK2D	98	10000
SR-0813	CAMK2G	CAMK2G	100	10000
SR-0813	CAMK4	CAMK4	100	10000
SR-0813	CAMKK1	CAMKK1	100	10000
SR-0813	CAMKK2	CAMKK2	98	10000
SR-0813	CASK	CASK	80	10000
SR-0813	CDC2L1	CDK11B	100	10000
SR-0813	CDC2L2	CDC2L2	95	10000
SR-0813	CDC2L5	CDK13	100	10000
SR-0813	CDK11	CDK19	100	10000
SR-0813	CDK2	CDK2	95	10000
SR-0813	CDK3	CDK3	98	10000
SR-0813	CDK4	CDK4	97	10000
SR-0813	CDK4-cyclinD1	CDK4	85	10000
SR-0813	CDK4-cyclinD3	CDK4	100	10000
SR-0813	CDK5	CDK5	100	10000
SR-0813	CDK7	CDK7	75	10000
SR-0813	CDK8	CDK8	86	10000
SR-0813	CDK9	CDK9	100	10000
SR-0813	CDKL1	CDKL1	100	10000
SR-0813	CDKL2	CDKL2	95	10000
SR-0813	CDKL3	CDKL3	100	10000
SR-0813	CDKL5	CDKL5	100	10000
SR-0813	CHEK1	CHEK1	100	10000
SR-0813	CHEK2	CHEK2	94	10000
SR-0813	CIT	CIT	100	10000
SR-0813	CLK1	CLK1	69	10000
SR-0813	CLK2	CLK2	63	10000
SR-0813	CLK3	CLK3	100	10000
SR-0813	CLK4	CLK4	71	10000
SR-0813	CSF1R	CSF1R	99	10000
SR-0813	CSF1R-autoinhibited	CSF1R	100	10000
SR-0813	CSK	CSK	100	10000
SR-0813	CSNK1A1	CSNK1A1	77	10000
SR-0813	CSNK1A1L	CSNK1A1L	100	10000
SR-0813	CSNK1D	CSNK1D	100	10000
SR-0813	CSNK1E	CSNK1E	69	10000
SR-0813	CSNK1G1	CSNK1G1	95	10000
SR-0813	CSNK1G2	CSNK1G2	76	10000
SR-0813	CSNK1G3	CSNK1G3	100	10000
SR-0813	CSNK2A1	CSNK2A1	64	10000
SR-0813	CSNK2A2	CSNK2A2	100	10000
SR-0813	CTK	MATK	89	10000
SR-0813	DAPK1	DAPK1	82	10000
SR-0813	DAPK2	DAPK2	100	10000
SR-0813	DAPK3	DAPK3	100	10000
SR-0813	DCAMKL1	DCLK1	100	10000
SR-0813	DCAMKL2	DCLK2	93	10000
SR-0813	DCAMKL3	DCLK3	100	10000
SR-0813	DDR1	DDR1	100	10000
SR-0813	DDR2	DDR2	100	10000
SR-0813	DLK	MAP3K12	90	10000
SR-0813	DMPK	DMPK	84	10000
SR-0813	DMPK2	CDC42BPG	100	10000
SR-0813	DRAK1	STK17A	61	10000
SR-0813	DRAK2	STK17B	97	10000
SR-0813	DYRK1A	DYRK1A	75	10000
SR-0813	DYRK1B	DYRK1B	23	10000
SR-0813	DYRK2	DYRK2	84	10000
SR-0813	EGFR	EGFR	100	10000
SR-0813	EGFR(E746-A750del)	EGFR	80	10000
SR-0813	EGFR(G719C)	EGFR	100	10000
SR-0813	EGFR(G719S)	EGFR	100	10000
SR-0813	EGFR(L747-E749del, A750P)	EGFR	100	10000
SR-0813	EGFR(L747-S752del, P753S)	EGFR	100	10000
SR-0813	EGFR(L747-T751del,Sins)	EGFR	100	10000
SR-0813	EGFR(L858R)	EGFR	100	10000
SR-0813	EGFR(L858R,T790M)	EGFR	92	10000
SR-0813	EGFR(L861Q)	EGFR	100	10000
SR-0813	EGFR(S752-I759del)	EGFR	100	10000
SR-0813	EGFR(T790M)	EGFR	100	10000
SR-0813	EIF2AK1	EIF2AK1	100	10000
SR-0813	EPHA1	EPHA1	100	10000
SR-0813	EPHA2	EPHA2	93	10000
SR-0813	EPHA3	EPHA3	79	10000
SR-0813	EPHA4	EPHA4	79	10000
SR-0813	EPHA5	EPHA5	100	10000
SR-0813	EPHA6	EPHA6	90	10000
SR-0813	EPHA7	EPHA7	100	10000
SR-0813	EPHA8	EPHA8	100	10000
SR-0813	EPHB1	EPHB1	100	10000
SR-0813	EPHB2	EPHB2	100	10000
SR-0813	EPHB3	EPHB3	81	10000
SR-0813	EPHB4	EPHB4	85	10000
SR-0813	EPHB6	EPHB6	87	10000
SR-0813	ERBB2	ERBB2	69	10000
SR-0813	ERBB3	ERBB3	81	10000
SR-0813	ERBB4	ERBB4	98	10000
SR-0813	ERK1	MAPK3	100	10000
SR-0813	ERK2	MAPK1	100	10000
SR-0813	ERK3	MAPK6	100	10000
SR-0813	ERK4	MAPK4	100	10000
SR-0813	ERK5	MAPK7	100	10000
SR-0813	ERK8	MAPK15	100	10000
SR-0813	ERN1	ERN1	100	10000
SR-0813	FAK	PTK2	100	10000
SR-0813	FER	FER	100	10000
SR-0813	FES	FES	99	10000
SR-0813	FGFR1	FGFR1	100	10000
SR-0813	FGFR2	FGFR2	100	10000
SR-0813	FGFR3	FGFR3	94	10000
SR-0813	FGFR3(G697C)	FGFR3	100	10000
SR-0813	FGFR4	FGFR4	91	10000
SR-0813	FGR	FGR	87	10000
SR-0813	FLT1	FLT1	100	10000
SR-0813	FLT3	FLT3	62	10000
SR-0813	FLT3(D835H)	FLT3	100	10000
SR-0813	FLT3(D835V)	FLT3	30	10000
SR-0813	FLT3(D835Y)	FLT3	80	10000
SR-0813	FLT3(ITD)	FLT3	100	10000
SR-0813	FLT3(ITD,D835V)	FLT3	37	10000
SR-0813	FLT3(ITD,F691L)	FLT3	80	10000
SR-0813	FLT3(K663Q)	FLT3	55	10000
SR-0813	FLT3(N841I)	FLT3	58	10000
SR-0813	FLT3(R834Q)	FLT3	54	10000
SR-0813	FLT3-autoinhibited	FLT3	87	10000
SR-0813	FLT4	FLT4	100	10000
SR-0813	FRK	FRK	100	10000
SR-0813	FYN	FYN	100	10000
SR-0813	GAK	GAK	83	10000
SR-0813	GCN2(Kin.Dom.2,S808G)	EIF2AK4	77	10000
SR-0813	GRK1	GRK1	100	10000
SR-0813	GRK2	ADRBK1	100	10000
SR-0813	GRK3	ADRBK2	100	10000
SR-0813	GRK4	GRK4	100	10000
SR-0813	GRK7	GRK7	98	10000
SR-0813	GSK3A	GSK3A	90	10000
SR-0813	GSK3B	GSK3B	64	10000
SR-0813	HASPIN	GSG2	79	10000
SR-0813	HCK	HCK	100	10000
SR-0813	HIPK1	HIPK1	100	10000
SR-0813	HIPK2	HIPK2	96	10000
SR-0813	HIPK3	HIPK3	97	10000
SR-0813	HIPK4	HIPK4	100	10000
SR-0813	HPK1	MAP4K1	89	10000
SR-0813	HUNK	HUNK	94	10000
SR-0813	ICK	ICK	100	10000
SR-0813	IGF1R	IGF1R	100	10000
SR-0813	IKK-alpha	CHUK	87	10000
SR-0813	IKK-beta	IKBKB	93	10000
SR-0813	IKK-epsilon	IKBKE	100	10000
SR-0813	INSR	INSR	100	10000
SR-0813	INSRR	INSRR	100	10000
SR-0813	IRAK1	IRAK1	73	10000
SR-0813	IRAK3	IRAK3	100	10000
SR-0813	IRAK4	IRAK4	76	10000
SR-0813	ITK	ITK	100	10000
SR-0813	JAK1(JH1domain-catalytic)	JAK1	99	10000
SR-0813	JAK1(JH2domain-pseudokinase)	JAK1	72	10000
SR-0813	JAK2(JH1domain-catalytic)	JAK2	98	10000
SR-0813	JAK3(JH1domain-catalytic)	JAK3	81	10000
SR-0813	JNK1	MAPK8	99	10000
SR-0813	JNK2	MAPK9	69	10000
SR-0813	JNK3	MAPK10	93	10000
SR-0813	KIT	KIT	94	10000
SR-0813	KIT(A829P)	KIT	100	10000
SR-0813	KIT(D816H)	KIT	89	10000
SR-0813	KIT(D816V)	KIT	100	10000
SR-0813	KIT(L576P)	KIT	100	10000
SR-0813	KIT(V559D)	KIT	97	10000
SR-0813	KIT(V559D,T670I)	KIT	92	10000
SR-0813	KIT(V559D,V654A)	KIT	88	10000
SR-0813	KIT-autoinhibited	KIT	100	10000
SR-0813	LATS1	LATS1	100	10000
SR-0813	LATS2	LATS2	100	10000
SR-0813	LCK	LCK	100	10000
SR-0813	LIMK1	LIMK1	100	10000
SR-0813	LIMK2	LIMK2	100	10000
SR-0813	LKB1	STK11	100	10000
SR-0813	LOK	STK10	100	10000
SR-0813	LRRK2	LRRK2	82	10000
SR-0813	LRRK2(G2019S)	LRRK2	94	10000
SR-0813	LTK	LTK	100	10000
SR-0813	LYN	LYN	80	10000
SR-0813	LZK	MAP3K13	89	10000
SR-0813	MAK	MAK	100	10000
SR-0813	MAP3K1	MAP3K1	100	10000
SR-0813	MAP3K15	MAP3K15	79	10000
SR-0813	MAP3K2	MAP3K2	70	10000
SR-0813	MAP3K3	MAP3K3	100	10000
SR-0813	MAP3K4	MAP3K4	98	10000
SR-0813	MAP4K2	MAP4K2	86	10000
SR-0813	MAP4K3	MAP4K3	67	10000
SR-0813	MAP4K4	MAP4K4	84	10000
SR-0813	MAP4K5	MAP4K5	100	10000
SR-0813	MAPKAPK2	MAPKAPK2	98	10000
SR-0813	MAPKAPK5	MAPKAPK5	100	10000
SR-0813	MARK1	MARK1	100	10000
SR-0813	MARK2	MARK2	89	10000
SR-0813	MARK3	MARK3	100	10000
SR-0813	MARK4	MARK4	91	10000
SR-0813	MAST1	MAST1	97	10000
SR-0813	MEK1	MAP2K1	91	10000
SR-0813	MEK2	MAP2K2	89	10000
SR-0813	MEK3	MAP2K3	82	10000
SR-0813	MEK4	MAP2K4	84	10000
SR-0813	MEK5	MAP2K5	87	10000
SR-0813	MEK6	MAP2K6	91	10000
SR-0813	MELK	MELK	100	10000
SR-0813	MERTK	MERTK	100	10000
SR-0813	MET	MET	100	10000
SR-0813	MET(M1250T)	MET	100	10000
SR-0813	MET(Y1235D)	MET	100	10000
SR-0813	MINK	MINK1	100	10000
SR-0813	MKK7	MAP2K7	100	10000
SR-0813	MKNK1	MKNK1	91	10000
SR-0813	MKNK2	MKNK2	71	10000
SR-0813	MLCK	MYLK3	100	10000
SR-0813	MLK1	MAP3K9	100	10000
SR-0813	MLK2	MAP3K10	94	10000
SR-0813	MLK3	MAP3K11	100	10000
SR-0813	MRCKA	CDC42BPA	100	10000
SR-0813	MRCKB	CDC42BPB	100	10000
SR-0813	MST1	STK4	95	10000
SR-0813	MST1R	MST1R	100	10000
SR-0813	MST2	STK3	88	10000
SR-0813	MST3	STK24	93	10000
SR-0813	MST4	MST4	80	10000
SR-0813	MTOR	MTOR	62	10000
SR-0813	MUSK	MUSK	97	10000
SR-0813	MYLK	MYLK	80	10000
SR-0813	MYLK2	MYLK2	100	10000
SR-0813	MYLK4	MYLK4	94	10000
SR-0813	MYO3A	MYO3A	53	10000
SR-0813	MYO3B	MYO3B	86	10000
SR-0813	NDR1	STK38	100	10000
SR-0813	NDR2	STK38L	100	10000
SR-0813	NEK1	NEK1	86	10000
SR-0813	NEK10	NEK10	94	10000
SR-0813	NEK11	NEK11	100	10000
SR-0813	NEK2	NEK2	90	10000
SR-0813	NEK3	NEK3	100	10000
SR-0813	NEK4	NEK4	100	10000
SR-0813	NEK5	NEK5	100	10000
SR-0813	NEK6	NEK6	86	10000
SR-0813	NEK7	NEK7	100	10000
SR-0813	NEK9	NEK9	100	10000
SR-0813	NIK	MAP3K14	76	10000
SR-0813	NIM1	MGC42105	91	10000
SR-0813	NLK	NLK	100	10000
SR-0813	OSR1	OXSR1	100	10000
SR-0813	p38-alpha	MAPK14	100	10000
SR-0813	p38-beta	MAPK11	100	10000
SR-0813	p38-delta	MAPK13	100	10000
SR-0813	p38-gamma	MAPK12	100	10000
SR-0813	PAK1	PAK1	100	10000
SR-0813	PAK2	PAK2	83	10000
SR-0813	PAK3	PAK3	100	10000
SR-0813	PAK4	PAK4	100	10000
SR-0813	PAK6	PAK6	96	10000
SR-0813	PAK7	PAK7	84	10000
SR-0813	PCTK1	CDK16	99	10000
SR-0813	PCTK2	CDK17	100	10000
SR-0813	PCTK3	CDK18	100	10000
SR-0813	PDGFRA	PDGFRA	81	10000
SR-0813	PDGFRB	PDGFRB	99	10000
SR-0813	PDPK1	PDPK1	97	10000
SR-0813	PFCDPK1(P.falciparum)	CDPK1	94	10000
SR-0813	PFPK5(P.falciparum)	MAL13P1.279	89	10000
SR-0813	PFTAIRE2	CDK15	99	10000
SR-0813	PFTK1	CDK14	95	10000
SR-0813	PHKG1	PHKG1	100	10000
SR-0813	PHKG2	PHKG2	100	10000
SR-0813	PIK3C2B	PIK3C2B	100	10000
SR-0813	PIK3C2G	PIK3C2G	75	10000
SR-0813	PIK3CA	PIK3CA	100	10000
SR-0813	PIK3CA(C420R)	PIK3CA	100	10000
SR-0813	PIK3CA(E542K)	PIK3CA	96	10000
SR-0813	PIK3CA(E545A)	PIK3CA	100	10000
SR-0813	PIK3CA(E545K)	PIK3CA	75	10000
SR-0813	PIK3CA(H1047L)	PIK3CA	93	10000
SR-0813	PIK3CA(H1047Y)	PIK3CA	100	10000
SR-0813	PIK3CA(I800L)	PIK3CA	81	10000
SR-0813	PIK3CA(M1043I)	PIK3CA	100	10000
SR-0813	PIK3CA(Q546K)	PIK3CA	49	10000
SR-0813	PIK3CB	PIK3CB	77	10000
SR-0813	PIK3CD	PIK3CD	100	10000
SR-0813	PIK3CG	PIK3CG	100	10000
SR-0813	PIK4CB	PI4KB	96	10000
SR-0813	PIKFYVE	PIKFYVE	82	10000
SR-0813	PIM1	PIM1	100	10000
SR-0813	PIM2	PIM2	100	10000
SR-0813	PIM3	PIM3	100	10000
SR-0813	PIP5K1A	PIP5K1A	100	10000
SR-0813	PIP5K1C	PIP5K1C	51	10000
SR-0813	PIP5K2B	PIP4K2B	100	10000
SR-0813	PIP5K2C	PIP4K2C	60	10000
SR-0813	PKAC-alpha	PRKACA	100	10000
SR-0813	PKAC-beta	PRKACB	100	10000
SR-0813	PKMYT1	PKMYT1	83	10000
SR-0813	PKN1	PKN1	100	10000
SR-0813	PKN2	PKN2	100	10000
SR-0813	PKNB(M.tuberculosis)	pknB	100	10000
SR-0813	PLK1	PLK1	96	10000
SR-0813	PLK2	PLK2	88	10000
SR-0813	PLK3	PLK3	95	10000
SR-0813	PLK4	PLK4	100	10000
SR-0813	PRKCD	PRKCD	100	10000
SR-0813	PRKCE	PRKCE	59	10000
SR-0813	PRKCH	PRKCH	97	10000
SR-0813	PRKCI	PRKCI	100	10000
SR-0813	PRKCQ	PRKCQ	95	10000
SR-0813	PRKD1	PRKD1	100	10000
SR-0813	PRKD2	PRKD2	100	10000
SR-0813	PRKD3	PRKD3	98	10000
SR-0813	PRKG1	PRKG1	100	10000
SR-0813	PRKG2	PRKG2	100	10000
SR-0813	PRKR	EIF2AK2	100	10000
SR-0813	PRKX	PRKX	100	10000
SR-0813	PRP4	PRPF4B	4.8	10000
SR-0813	PYK2	PTK2B	100	10000
SR-0813	QSK	KIAA0999	100	10000
SR-0813	RAF1	RAF1	100	10000
SR-0813	RET	RET	100	10000
SR-0813	RET(M918T)	RET	100	10000
SR-0813	RET(V804L)	RET	91	10000
SR-0813	RET(V804M)	RET	100	10000
SR-0813	RIOK1	RIOK1	100	10000
SR-0813	RIOK2	RIOK2	91	10000
SR-0813	RIOK3	RIOK3	100	10000
SR-0813	RIPK1	RIPK1	100	10000
SR-0813	RIPK2	RIPK2	83	10000
SR-0813	RIPK4	RIPK4	89	10000
SR-0813	RIPK5	DSTYK	88	10000
SR-0813	ROCK1	ROCK1	97	10000
SR-0813	ROCK2	ROCK2	98	10000
SR-0813	ROS1	ROS1	100	10000
SR-0813	RPS6KA4(Kin.Dom.1-N-terminal)	RPS6KA4	100	10000
SR-0813	RPS6KA4(Kin.Dom.2-C-terminal)	RPS6KA4	100	10000
SR-0813	RPS6KA5(Kin.Dom.1-N-terminal)	RPS6KA5	97	10000
SR-0813	RPS6KA5(Kin.Dom.2-C-terminal)	RPS6KA5	100	10000
SR-0813	RSK1(Kin.Dom.1-N-terminal)	RPS6KA1	98	10000
SR-0813	RSK1(Kin.Dom.2-C-terminal)	RPS6KA1	57	10000
SR-0813	RSK2(Kin.Dom.1-N-terminal)	RPS6KA3	81	10000
SR-0813	RSK2(Kin.Dom.2-C-terminal)	RPS6KA3	86	10000
SR-0813	RSK3(Kin.Dom.1-N-terminal)	RPS6KA2	100	10000
SR-0813	RSK3(Kin.Dom.2-C-terminal)	RPS6KA2	96	10000
SR-0813	RSK4(Kin.Dom.1-N-terminal)	RPS6KA6	100	10000
SR-0813	RSK4(Kin.Dom.2-C-terminal)	RPS6KA6	68	10000
SR-0813	S6K1	RPS6KB1	74	10000
SR-0813	SBK1	SBK1	98	10000
SR-0813	SGK	SGK1	99	10000
SR-0813	SgK110	SgK110	84	10000
SR-0813	SGK2	SGK2	86	10000
SR-0813	SGK3	SGK3	76	10000
SR-0813	SIK	SIK1	100	10000
SR-0813	SIK2	SIK2	96	10000
SR-0813	SLK	SLK	100	10000
SR-0813	SNARK	NUAK2	100	10000
SR-0813	SNRK	SNRK	96	10000
SR-0813	SRC	SRC	88	10000
SR-0813	SRMS	SRMS	97	10000
SR-0813	SRPK1	SRPK1	85	10000
SR-0813	SRPK2	SRPK2	98	10000
SR-0813	SRPK3	SRPK3	65	10000
SR-0813	STK16	STK16	100	10000
SR-0813	STK33	STK33	90	10000
SR-0813	STK35	STK35	100	10000
SR-0813	STK36	STK36	100	10000
SR-0813	STK39	STK39	77	10000
SR-0813	SYK	SYK	100	10000
SR-0813	TAK1	MAP3K7	89	10000
SR-0813	TAOK1	TAOK1	98	10000
SR-0813	TAOK2	TAOK2	96	10000
SR-0813	TAOK3	TAOK3	89	10000
SR-0813	TBK1	TBK1	90	10000
SR-0813	TEC	TEC	100	10000
SR-0813	TESK1	TESK1	72	10000
SR-0813	TGFBR1	TGFBR1	100	10000
SR-0813	TGFBR2	TGFBR2	100	10000
SR-0813	TIE1	TIE1	100	10000
SR-0813	TIE2	TEK	100	10000
SR-0813	TLK1	TLK1	94	10000
SR-0813	TLK2	TLK2	100	10000
SR-0813	TNIK	TNIK	88	10000
SR-0813	TNK1	TNK1	0	10000
SR-0813	TNK2	TNK2	100	10000
SR-0813	TNNI3K	TNNI3K	97	10000
SR-0813	TRKA	NTRK1	74	10000
SR-0813	TRKB	NTRK2	74	10000
SR-0813	TRKC	NTRK3	70	10000
SR-0813	TRPM6	TRPM6	76	10000
SR-0813	TSSK1B	TSSK1B	99	10000
SR-0813	TSSK3	TSSK3	96	10000
SR-0813	TTK	TTK	98	10000
SR-0813	TXK	TXK	78	10000
SR-0813	TYK2(JH1domain-catalytic)	TYK2	98	10000
SR-0813	TYK2(JH2domain-pseudokinase)	TYK2	100	10000
SR-0813	TYRO3	TYRO3	100	10000
SR-0813	ULK1	ULK1	85	10000
SR-0813	ULK2	ULK2	85	10000
SR-0813	ULK3	ULK3	76	10000
SR-0813	VEGFR2	KDR	71	10000
SR-0813	VPS34	PIK3C3	100	10000
SR-0813	VRK2	VRK2	81	10000
SR-0813	WEE1	WEE1	100	10000
SR-0813	WEE2	WEE2	100	10000
SR-0813	WNK1	WNK1	82	10000
SR-0813	WNK2	WNK2	100	10000
SR-0813	WNK3	WNK3	73	10000
SR-0813	WNK4	WNK4	86	10000
SR-0813	YANK1	STK32A	100	10000
SR-0813	YANK2	STK32B	99	10000
SR-0813	YANK3	STK32C	100	10000
SR-0813	YES	YES1	100	10000
SR-0813	YSK1	STK25	89	10000
SR-0813	YSK4	MAP3K19	28	10000
SR-0813	ZAK	ZAK	96	10000
SR-0813	ZAP70	ZAP70	96	10000
